# A rare HSC-derived megakaryocyte progenitor accumulates via enhanced survival and contributes to exacerbated thrombopoiesis upon aging

**DOI:** 10.1101/2024.11.04.621964

**Authors:** Bryce A. Manso, Paloma Medina, Stephanie Smith-Berdan, Alessandra Rodriguez y Baena, Elmira Bachinsky, Lydia Mok, Angela Deguzman, Sarah Beth Avila, Saran Chattopadhyaya, Marcel G.E. Rommel, Vanessa D. Jönsson, E. Camilla Forsberg

**Affiliations:** Institute for the Biology of Stem Cells, University of California, Santa Cruz. Santa Cruz, CA 95064, USA; Baskin Engineering, Biomolecular Engineering, University of California, Santa Cruz. Santa Cruz, CA 95064, USA; Program in Biomedical Science and Engineering, University of California, Santa Cruz. Santa Cruz, CA 95064, USA; Genomics Institute, University of California, Santa Cruz. Santa Cruz, CA 95064, USA; Cellular and Molecular Medicine Program, Johns Hopkins University School of Medicine, Baltimore, MD, USA

## Abstract

Distinct routes of cellular production from hematopoietic stem cells (HSCs) have defined our current view of hematopoiesis. Recently, we challenged classical views of platelet generation, demonstrating that megakaryocyte progenitors (MkPs), and ultimately platelets, can be specified via an alternate and additive route of HSC-direct specification specifically during aging. This “shortcut” pathway generates hyperactive platelets likely to contribute to age-related platelet-mediated morbidities. Here, we used single-cell RNA/CITEseq to demonstrate that these age-unique, non-canonical (nc)MkPs can be prospectively defined and experimentally isolated from wild type mice. Surprisingly, this revealed that a rare population of ncMkPs also exist in young mice. Young and aged ncMkPs are functionally distinct from their canonical (c)MkP counterparts, with aged ncMkPs paradoxically and uniquely exhibiting enhanced survival and platelet generation capacity. We further demonstrate that aged HSCs generate significantly more ncMkPs than their younger counterparts, yet this is accomplished without strict clonal restriction. Together, these findings reveal significant phenotypic, functional, and aging-dependent heterogeneity among the MkP pool and uncover unique features of megakaryopoiesis throughout life, potentially offering cellular and molecular targets for mitigation of age-related adverse thrombotic events.
