## Supplementary material for "A rare HSC-derived megakaryocyte progenitor accumulates via enhanced survival and contributes to exacerbated thrombopoiesis upon aging": Table 1

### Sheet: Table 1
Bulk RNAseq padj < 0.01 AND absolute Log2 Fold Change ≥ 2.5							Bulk RNAseq padj < 0.1 OR absolute Log2 Fold Change ≥ 1.5							scRNAseq (pseudobulk) padj < 0.01 AND absolute Log2 Fold Change ≥ 2.5							scRNAseq (pseudobulk) padj < 0.1 OR absolute Log2 Fold Change ≥ 1.5							scCITEseq absolute Wilcoxon score ≥ 10									scCITEseq absolute Wilcoxon score ≥ 5
Gene	baseMean_mkpgo	baseMean_mkpto	log2FoldChange	abs.log2FoldChange	padj		Gene	baseMean_mkpgo	baseMean_mkpto	log2FoldChange	abs.log2FoldChange	padj		Gene	baseMean_mkpgo	baseMean_mkpto	log2FoldChange	abs.log2FoldChange	padj		Gene	baseMean_mkpgo	baseMean_mkpto	log2FoldChange	abs.log2FoldChange	padj		Protein marker	baseMean_mkpgo	baseMean_mkpto	Wilcoxon score	abs.Wilcoxon score	log2FoldChange	abs.log2FoldChange	padj		Protein marker	baseMean_mkpgo	baseMean_mkpto	Wilcoxon score	abs.Wilcoxon score	log2FoldChange	abs.log2FoldChange	padj
Tgm2	125.438	1436.39	3.42729	3.42729	4.53e-11		Eng	2125.09	6820.21	1.65324	1.65324	0.00144		Fcgr2b	14.0699	1.70224	-2.97794	2.97794	0.000496332		Il1rl1	7.63258	0.107933	-4.75261	4.75261	0.0105982		CD48	1.23124	0.916792	18.8897	18.8897	-0.692097	0.692097	4.8555e-78		CD48	1.23124	0.916792	18.8897	18.8897	-0.692097	0.692097	4.8555e-78
Clu	433.719	8961.52	4.09492	4.09492	5.33e-06		Tgm2	125.438	1436.39	3.42729	3.42729	4.53e-11		Cd48	94.4	11.7163	-3.23053	3.23053	2.85412e-22		Cd55	73.2197	107.45	0.559302	0.559302	0.0268206		CD61	0.826213	1.10697	-16.1586	16.1586	0.65668	0.65668	1.72953e-57		CD61	0.826213	1.10697	-16.1586	16.1586	0.65668	0.65668	1.72953e-57
Pglyrp2	42.257	346.778	2.92659	2.92659	2.43e-06		Atp1a1	2032.87	3753.65	0.879544	0.879544	0.0152		Mmp16	0.140878	15.0418	5.48344	5.48344	0.0034283		Atp2b4	87.6429	249.491	1.48781	1.48781	8.72712e-20		CD54	0.846479	0.963975	-11.2352	11.2352	0.284893	0.284893	2.3967e-28		CD54	0.846479	0.963975	-11.2352	11.2352	0.284893	0.284893	2.3967e-28
Vdr	9.00799	70.3263	2.73497	2.73497	0.00465		Ifngr1	3104.66	1258	-1.29284	1.29284	2.97e-05		Cftr	0.704391	15.4846	3.88437	3.88437	0.000166615		Arpc5	395.948	329.922	-0.272056	0.272056	0.0985896		CD105	0.501315	0.638923	-10.2878	10.2878	0.458569	0.458569	4.66678e-24		CD105	0.501315	0.638923	-10.2878	10.2878	0.458569	0.458569	4.66678e-24
Clec4d	215.196	15.2959	-3.43605	3.43605	0.00723		Clu	433.719	8961.52	4.09492	4.09492	5.33e-06		Clec4d	120.378	14.7697	-3.12687	3.12687	4.68775e-33		Sell	16.8931	5.31802	-2.01165	2.01165	0.0606227											CD38	0.732892	0.861368	-8.57179	8.57179	0.337887	0.337887	4.46e-17
							Esam	756.341	3208.08	1.97693	1.97693	0.0894		Nox4	0	10.894	5.90514	5.90514	0.00930034		Selp	81.3377	139.522	0.814193	0.814193	0.00135543											CD44	1.57517	1.53891	7.69125	7.69125	-0.066276	0.066276	5.67e-14
							Cd9	21512.2	11603.2	-0.88242	0.88242	0.0712		Ryk	10.6032	57.2883	2.56092	2.56092	1.20078e-12		Fcgr2b	14.0699	1.70224	-2.97794	2.97794	0.000496332											CD27	0.92078	0.808854	6.42513	6.42513	-0.279209	0.279209	4.61e-10
							Tfr2	1317.19	3856.86	1.51687	1.51687	0.0205		Fstl1	3.22522	40.3222	3.78282	3.78282	1.85746e-07		F11r	26.5715	61.8227	1.20157	1.20157	0.000210927											CD79b	0.715965	0.803576	-5.46927	5.46927	0.237671	0.237671	1.44e-07
							F11r	499.835	2190.75	2.06879	2.06879	0.00304		Robo1	1.06187	9.24781	3.08809	3.08809	0.00991431		Cd48	94.4	11.7163	-3.23053	3.23053	2.85412e-22											CD9	1.35853	1.27255	5.32517	5.32517	-0.169581	0.169581	2.94e-07
							Tie1	532.323	1297.38	1.26475	1.26475	0.0181		Dsg2	1.29451	14.9466	3.33937	3.33937	0.000174193		Fcer1a	46.4456	17.8638	-1.56397	1.56397	0.0129642
							Fads1	1136.71	2173.97	0.930774	0.930774	0.000105		Il1rapl2	5.92232	150.532	4.79506	4.79506	0.000627516		Ackr1	9.74332	25.0424	1.42017	1.42017	0.0436054
							Lpar6	99.9675	343.35	1.70495	1.70495	0.0764									Eng	75.5551	137.191	0.797863	0.797863	0.000697616
							Pglyrp2	42.257	346.778	2.92659	2.92659	2.43e-06									Cd302	5.50884	20.4062	1.9326	1.9326	0.00137129
							Slc14a1	20389.1	12293.5	-0.725339	0.725339	0.0713									Itga4	306.352	212.06	-0.571287	0.571287	0.00190473
							Cd151	573.436	1136.43	0.978138	0.978138	0.0243									Prnp	6.55467	19.3708	1.53788	1.53788	0.0196812
							Il21r	394.741	911.942	1.19937	1.19937	0.00089									Tgm2	10.028	35.5596	1.84452	1.84452	0.000178157
							Mylk	65.9999	277.823	2.02083	2.02083	0.00107									Serinc3	991.997	1223.54	0.306517	0.306517	0.0336791
							Icam1	88.5856	252.405	1.47233	1.47233	0.0674									Ssr2	469.727	334.72	-0.465062	0.465062	0.0340254
							Tnfrsf1b	75.3598	180.212	1.22531	1.22531	0.0336									Mmp16	0.140878	15.0418	5.48344	5.48344	0.0034283
							Tacstd2	57.8122	204.943	1.75122	1.75122	0.0893									Reck	0.854151	10.2669	3.10743	3.10743	0.0854271
							Vdr	9.00799	70.3263	2.73497	2.73497	0.00465									Ttc39b	39.2269	58.0386	0.638538	0.638538	0.0830474
							Scap	480.764	715.457	0.571618	0.571618	0.0362									Mpl	171.077	254.684	0.560582	0.560582	0.000238352
							Stom	969.219	298.853	-1.65955	1.65955	0.00887									Cd52	45.2958	12.7562	-2.00673	2.00673	4.31464e-06
							Reep2	1060.84	1922.35	0.849587	0.849587	0.0877									Pcdh7	362.814	559.232	0.620996	0.620996	0.00776405
							Tjp2	10.4874	53.5802	2.16821	2.16821	0.0369									Pkd2	28.3829	62.5882	1.09305	1.09305	0.000924301
							Clec4d	215.196	15.2959	-3.43605	3.43605	0.00723									Tfr2	42.9065	88.1249	0.971971	0.971971	0.000411237
							Ces2e	4.58453	147.619	4.23569	4.23569	0.0423									Cftr	0.704391	15.4846	3.88437	3.88437	0.000166615
							Kcnj5	238.017	52.846	-2.11097	2.11097	0.00289									Podxl	2.79082	14.6075	2.33563	2.33563	0.00264078
							Selp	935.098	3780.38	1.89823	1.89823	0.175									Itpr1	273.193	354.264	0.359516	0.359516	0.0924189
							Muc1	21.9413	108.088	1.89942	1.89942	0.728									Tuba8	231.728	160.427	-0.50882	0.50882	0.0405546
							Pim2	505.19	1777	1.54809	1.54809	0.882									Clec4d	120.378	14.7697	-3.12687	3.12687	4.68775e-33
							Ier3	53.8868	165.184	1.54262	1.54262	0.184									Cd9	2088.86	1244.68	-0.745766	0.745766	0.000236811
							Lsr	14.9109	94.9816	2.01391	2.01391	0.778									Vwf	284.354	482.512	0.799026	0.799026	1.27756e-07
							App	46.6805	177.035	1.78667	1.78667	0.322									Plekha5	90.6515	137.921	0.530101	0.530101	0.0493263
							Vipr2	40.4554	152.325	1.806	1.806	0.164									Lair1	12.382	30.8522	1.24864	1.24864	0.00953838
							Sdc2	27.0388	107.685	1.84649	1.84649	0.292									Siglecf	8.0409	1.46778	-2.48805	2.48805	0.0577849
							Darc	59.6881	484.31	2.60299	2.60299	0.374									Cd37	107.682	47.5218	-1.23248	1.23248	3.02127e-08
							Cd48	180.219	14.3335	-2.88571	2.88571	0.244									Nox4	0	10.894	5.90514	5.90514	0.00930034
							Atp1b2	274.97	29.3433	-2.76368	2.76368	0.166									Dlg2	502.027	849.916	0.76325	0.76325	7.04125e-05
							Clec1b	188.437	50.0249	-1.71167	1.71167	0.681									Itgal	14.0654	3.53597	-1.84576	1.84576	0.0200378
																					Adam9	16.2442	32.6797	0.951056	0.951056	0.0719077
																					Fgfr1	3.13057	11.3552	1.92301	1.92301	0.0360642
																					Zdhhc2	5.27032	14.6419	1.42047	1.42047	0.0924189
																					Lpcat2	6.94362	1.22857	-3.33311	3.33311	0.0670544
																					Adgrg1	503.227	635.22	0.325951	0.325951	0.0321046
																					Ces2e	0.143839	6.11693	4.24231	4.24231	0.0731842
																					Pgr	2.7967	10.2461	2.0192	2.0192	0.0465048
																					Aplp2	48.2482	76.0908	0.636183	0.636183	0.0465399
																					Kcnj5	67.0313	34.3814	-1.0348	1.0348	0.00195612
																					Esam	52.3427	118	1.22099	1.22099	1.61486e-07
																					Cadm1	0.428556	5.57336	3.14249	3.14249	0.0743765
																					Ncam1	10.7294	62.5445	2.4983	2.4983	3.20749e-08
																					Parp16	3.77112	17.8532	1.94575	1.94575	0.0783961
																					Ryk	10.6032	57.2883	2.56092	2.56092	1.20078e-12
																					Ifngr1	104.874	57.3061	-0.919436	0.919436	3.14271e-05
																					Il20ra	17.8417	5.52926	-1.60554	1.60554	0.0129517
																					Cd24a	61.2528	130.578	1.13141	1.13141	0.000744917
																					Atp2b1	113.52	159.927	0.490337	0.490337	0.0360692
																					Hint1	1712.71	1360.34	-0.328323	0.328323	0.00748192
																					Atp5g1	1543.54	1203.25	-0.349115	0.349115	0.0149305
																					Cd300a	65.833	26.2764	-1.30491	1.30491	1.98699e-06
																					Pdia6	667.919	502.913	-0.395996	0.395996	0.0467064
																					Vipr2	13.5258	36.1495	1.24726	1.24726	0.00840094
																					F2r	296.249	171.114	-0.789814	0.789814	1.41939e-07
																					Cd180	124.343	50.1547	-1.32157	1.32157	1.19089e-09
																					Il6st	13.7882	29.6147	1.17208	1.17208	0.0208685
																					Itga2	43.108	14.2001	-1.64591	1.64591	5.47526e-06
																					Bmpr1a	6.4773	28.3713	1.87274	1.87274	0.00587538
																					Clu	48.943	233.979	2.37503	2.37503	1.34158e-22
																					Lpar6	17.709	44.6277	1.35302	1.35302	0.000205259
																					Ghr	50.1345	122.173	1.20667	1.20667	2.13922e-07
																					Sdc2	30.0619	49.6539	0.826772	0.826772	0.0559584
																					Gp5	187.17	97.6215	-0.876599	0.876599	9.1249e-05
																					Mylk	17.3492	44.1849	1.30945	1.30945	0.0017326
																					Fstl1	3.22522	40.3222	3.78282	3.78282	1.85746e-07
																					Cd47	1269.61	1067.49	-0.264106	0.264106	0.0767531
																					Alcam	11.3483	47.2415	2.22012	2.22012	2.06366e-06
																					Dcbld2	9.7226	27.141	1.45332	1.45332	0.00285536
																					Robo1	1.06187	9.24781	3.08809	3.08809	0.00991431
																					App	50.4129	125.848	1.27796	1.27796	7.92562e-09
																					Il10rb	58.4852	26.0721	-1.26627	1.26627	5.45095e-05
																					Pglyrp2	12.3975	35.5916	1.46377	1.46377	0.0012738
																					Cd2ap	9.48311	28.3653	1.32781	1.32781	0.0496447
																					Prkce	366.55	580.248	0.637094	0.637094	3.65468e-05
																					Dsg2	1.29451	14.9466	3.33937	3.33937	0.000174193
																					Dtna	27.1095	63.8389	1.29964	1.29964	0.000399406
																					Pdgfrb	8.94028	1.89228	-2.697	2.697	0.0274729
																					Slc14a1	640.719	409.753	-0.640214	0.640214	2.42848e-07
																					Cd226	16.3162	5.358	-1.77977	1.77977	0.0341146
																					Aldh1a1	182.15	286.554	0.652555	0.652555	2.89247e-05
																					Tjp2	30.7719	65.1024	1.05566	1.05566	0.000755651
																					Pim2	5.62491	17.9736	1.50508	1.50508	0.046989
																					Il2rg	12.5543	5.03895	-1.60226	1.60226	0.0577849
																					Il1rapl2	5.92232	150.532	4.79506	4.79506	0.000627516
																					Adgrg2	15.4378	42.5104	1.59319	1.59319	1.82662e-05
																					Cxcr2	6.52452	2.53956	-1.81856	1.81856	0.279508
																					Fcgr3	6.65161	1.66505	-1.88654	1.88654	0.495986
																					Pla2r1	6.21884	0.874823	-2.86768	2.86768	0.23723
																					Slit2	1.30332	6.95457	2.98645	2.98645	0.104264
																					Phkg1	8.53258	1.95528	-1.93626	1.93626	0.329012
																					Il17rc	0.713273	5.00818	2.33821	2.33821	0.198147
																					Lsr	1.14771	5.15578	2.07125	2.07125	0.240182
																					Fcgrt	2.07755	6.1879	1.65525	1.65525	0.333643
																					Anxa6	6.48064	2.44578	-1.58301	1.58301	0.353881
																					Csf2rb	6.24046	1.06436	-2.1072	2.1072	0.19118
																					Siglec15	8.16398	3.20327	-1.56962	1.56962	0.267256
