## Supplementary material for "A rare HSC-derived megakaryocyte progenitor accumulates via enhanced survival and contributes to exacerbated thrombopoiesis upon aging": Table 2

### Sheet: Restricted
Genes that appear in both Bulk RNAseq and scRNAseq
Bulk RNAseq padj < 0.01 AND Log2 Fold Change ≥ 2.5							scRNAseq (pseudobulk) padj < 0.01 AND Log2 Fold Change ≥ 2.5
Gene	baseMean_mkpgo	baseMean_mkpto	log2FoldChange	abs.log2FoldChange	padj		Gene	baseMean_mkpgo	baseMean_mkpto	log2FoldChange	abs.log2FoldChange	padj		Tested by flow cytometry?	Gatable separation?	Consistent staining?
Clec4d	215.196	15.2959	-3.43605	3.43605	0.00723		Clec4d	120.378	14.7697	-3.12687	3.12687	4.68775e-33		No	---	---

### Sheet: Reduced
Genes that appear in both Bulk RNAseq and scRNAseq														scCITE-seq protein markers included that overlap with shared DEG list
Bulk RNAseq padj < 0.1 OR Log2 Fold Change ≥ 1.5							scRNAseq (pseudobulk) padj < 0.1 OR Log2 Fold Change ≥ 1.5							scCITEseq absolute Wilcoxon score ≥ 5
Gene	baseMean_mkpgo	baseMean_mkpto	log2FoldChange	abs.log2FoldChange	padj		Gene	baseMean_mkpgo	baseMean_mkpto	log2FoldChange	abs.log2FoldChange	padj		scCITE-seq protein marker	Differentially expressed?	baseMean_mkpgo	baseMean_mkpto	Wilcoxon score	abs.Wilcoxon score	log2FoldChange	abs.log2FoldChange	padj		Tested by flow cytometry?	Gatable separation?	Consistent staining?	Candidate maker
Clec4d	215.196	15.2959	-3.43605	3.43605	0.00723		Clec4d	120.378	14.7697	-3.12687	3.12687	4.68775e-33												No	---	---
Eng	2125.09	6820.21	1.65324	1.65324	0.00144		Eng	75.5551	137.191	0.797863	0.797863	0.000697616		CD105	Yes	0.501315	0.638923	-10.2878	10.2878	0.458569	0.458569	4.66678e-24		Yes	Yes	No
Tgm2	125.438	1436.39	3.42729	3.42729	4.53e-11		Tgm2	10.028	35.5596	1.84452	1.84452	0.000178157												Yes	No	---
Ifngr1	3104.66	1258	-1.29284	1.29284	2.97e-05		Ifngr1	104.874	57.3061	-0.919436	0.919436	3.14271e-05												Yes	Yes	Yes	Yes
Clu	433.719	8961.52	4.09492	4.09492	5.33e-06		Clu	48.943	233.979	2.37503	2.37503	1.34158e-22												Yes	No	Yes
Esam	756.341	3208.08	1.97693	1.97693	0.0894		Esam	52.3427	118	1.22099	1.22099	1.61486e-07												Yes	Yes	No
Cd9	21512.2	11603.2	-0.88242	0.88242	0.0712		Cd9	2088.86	1244.68	-0.745766	0.745766	0.000236811		CD9	Yes	1.35853	1.27255	5.32517	5.32517	-0.169581	0.169581	2.94e-07		Yes	No	Yes
Tfr2	1317.19	3856.86	1.51687	1.51687	0.0205		Tfr2	42.9065	88.1249	0.971971	0.971971	0.000411237												Yes	No	Yes
F11r	499.835	2190.75	2.06879	2.06879	0.00304		F11r	26.5715	61.8227	1.20157	1.20157	0.000210927												Yes	Yes	Yes	Yes
Lpar6	99.9675	343.35	1.70495	1.70495	0.0764		Lpar6	17.709	44.6277	1.35302	1.35302	0.000205259												No	---	---
Pglyrp2	42.257	346.778	2.92659	2.92659	2.43e-06		Pglyrp2	12.3975	35.5916	1.46377	1.46377	0.0012738												No	---	---
Slc14a1	20389.1	12293.5	-0.725339	0.725339	0.0713		Slc14a1	640.719	409.753	-0.640214	0.640214	2.42848e-07												No	---	---
Mylk	65.9999	277.823	2.02083	2.02083	0.00107		Mylk	17.3492	44.1849	1.30945	1.30945	0.0017326												No	---	---
Tjp2	10.4874	53.5802	2.16821	2.16821	0.0369		Tjp2	30.7719	65.1024	1.05566	1.05566	0.000755651												No	---	---
Ces2e	4.58453	147.619	4.23569	4.23569	0.0423		Ces2e	0.143839	6.11693	4.24231	4.24231	0.0731842												No	---	---
Kcnj5	238.017	52.846	-2.11097	2.11097	0.00289		Kcnj5	67.0313	34.3814	-1.0348	1.0348	0.00195612												No	---	---
Selp	935.098	3780.38	1.89823	1.89823	0.175		Selp	81.3377	139.522	0.814193	0.814193	0.00135543		CD62P	No	0.355273	0.334464	1.94631	1.94631	-0.102947	0.102947	0.100368		No	---	---
Pim2	505.19	1777	1.54809	1.54809	0.882		Pim2	5.62491	17.9736	1.50508	1.50508	0.046989												No	---	---
Lsr	14.9109	94.9816	2.01391	2.01391	0.778		Lsr	1.14771	5.15578	2.07125	2.07125	0.240182												No	---	---
App	46.6805	177.035	1.78667	1.78667	0.322		App	50.4129	125.848	1.27796	1.27796	7.92562e-09												No	---	---
Vipr2	40.4554	152.325	1.806	1.806	0.164		Vipr2	13.5258	36.1495	1.24726	1.24726	0.00840094												No	---	---
Sdc2	27.0388	107.685	1.84649	1.84649	0.292		Sdc2	30.0619	49.6539	0.826772	0.826772	0.0559584												No	---	---
Cd48	180.219	14.3335	-2.88571	2.88571	0.244		Cd48	94.4	11.7163	-3.23053	3.23053	2.85412e-22		CD48	Yes	1.23124	0.916792	18.8897	18.8897	-0.692097	0.692097	4.8555e-78		Yes	Yes	Yes	Yes
