## Supplemental Table 2 for "A rare HSC-derived megakaryocyte progenitor accumulates via enhanced survival and contributes to exacerbated thrombopoiesis upon aging"

### Sheet: Sheet1
	Exp. 1	Exp. 2	Exp. 3	Exp. 4		Exp. 1	Exp. 2	Exp. 3	Exp. 4		Exp. 1	Exp. 2	Exp. 3	Exp. 4		Exp. 1	Exp. 2	Exp. 3	Exp. 4
Comparison:	Number of Live cells vs. cKit FI										Number of MkPs vs. cKit FI
Age:	Young					Old					Young					Old
Spearman significance:	ns	ns		ns		ns	***		ns		**	ns		ns		ns	**		ns
Spearman r:	0.1749	0.1149		0.09201		0.09429	0.3533		-0.08189		0.3253	0.1527		-0.01126		0.1623	0.2846		-0.005157
Comparison:	Number of Live cells vs. CD150 FI										Number of MkPs vs. CD150 FI
Age:	Young					Old					Young					Old
Spearman significance:	ns	ns		ns		ns	ns		ns		ns	ns		ns		ns	ns		ns
Spearman r:	-0.1029	-0.1452		0.01434		0.02051	0.05311		-0.06157		-0.05315	-0.1513		-0.1586		0.1404	0.1673		-0.04149
Comparison:	Number of Live cells vs. Sca-1 FI										Number of MkPs vs. Sca-1 FI
Age:	Young					Old					Young					Old
Spearman significance:	ns	ns		*		*	ns		ns		*	ns		ns		ns	ns		ns
Spearman r:	-0.1264	-0.02518		-0.2185		0.2402	0.02382		0.004544		-0.2586	-0.08711		-0.153		0.01051	0.07461		-0.009003
Comparison:	Number of Live cells vs. CD41 FI										Number of MkPs vs. CD41 FI
Age:	Young					Old					Young					Old
Spearman significance:	ns	ns		ns		ns	*		ns		ns	ns		ns		ns	ns		ns
Spearman r:	0.1343	-0.09689		0.1428		-0.02668	0.2372		0.124		0.1674	0.04892		-0.03684		0.1327	-0.004043		0.001063
Comparison:	Number of Live cells vs. CD48 FI										Number of MkPs vs. CD48 FI
Age:	Young					Old					Young					Old
Spearman significance:	ns	*		ns		ns	***		ns		ns	ns		ns		ns	ns		ns
Spearman r:	0.04751	-0.2496		-0.01295		-0.07563	0.3314		0.05689		0.06403	-0.1727		0.02736		-0.05909	0.1241		0.04539
Comparison:	Number of Live cells vs. CD321 FI										Number of MkPs vs. CD321 FI
Age:	Young					Old					Young					Old
Spearman significance:	ns	ns		ns		ns	*		ns		ns	ns		ns		ns	ns		ns
Spearman r:	-0.007604	-0.03131		-0.1042		-0.09545	0.2067		-0.05133		0.08863	-0.02235		-0.1484		0.08549	0.1102		-0.07733
	Exp. 1	Exp. 2	Exp. 3	Exp. 4		Exp. 1	Exp. 2	Exp. 3	Exp. 4		Exp. 1	Exp. 2	Exp. 3	Exp. 4		Exp. 1	Exp. 2	Exp. 3	Exp. 4
Comparison:	Number of percent cMkP vs. cKit FI										Number of percent ncMkP vs. cKit FI
Age:	Young					Old					Young					Old
Spearman significance:	ns	ns	ns	ns		ns	****	ns	ns		ns	ns	ns	ns		ns	****	ns	ns
Spearman r:	-0.1008	-0.1362	-0.1665	0.1144		-0.04474	0.5799	0.1637	-0.04275		0.1008	0.1362	0.1665	-0.1144		0.04474	-0.5799	-0.1637	0.04275
Comparison:	Number of percent cMkP vs. CD150 FI										Number of percent ncMkP vs. CD150 FI
Age:	Young					Old					Young					Old
Spearman significance:	ns	ns	ns	ns		ns	ns	**	ns		ns	ns	ns	ns		ns	ns	**	ns
Spearman r:	-0.3519	-0.1048	0.1618	0.02264		-0.3082	0.1028	-0.4478	-0.08603		0.3519	0.1048	-0.1618	-0.02264		0.3082	-0.1028	0.4478	0.08603
Comparison:	Number of percent cMkP vs. Sca-1 FI										Number of percent ncMkP vs. Sca-1 FI
Age:	Young					Old					Young					Old
Spearman significance:	ns	ns	ns	ns		ns	ns	ns	ns		ns	ns	ns	ns		ns	ns	ns	ns
Spearman r:	-0.08841	0.01823	0.148	-0.04054		-0.01467	0.07918	-0.2532	-0.07254		0.08841	-0.01823	-0.148	0.04054		0.01467	-0.07918	0.2532	0.07254
Comparison:	Number of percent cMkP vs. CD41 FI										Number of percent ncMkP vs. CD41 FI
Age:	Young					Old					Young					Old
Spearman significance:	ns	ns	ns	ns		ns	ns	*	ns		ns	ns	ns	ns		ns	ns	*	ns
Spearman r:	-0.1167	-0.1317	-0.1242	0.17		-0.2691	-0.01372	-0.308	0.06916		0.1167	0.1317	0.1242	-0.17		0.2691	0.01372	0.308	-0.06916
Comparison:	Number of percent cMkP vs. CD48 FI										Number of percent ncMkP vs. CD48 FI
Age:	Young					Old					Young					Old
Spearman significance:	ns	ns	ns	ns		ns	**	ns	ns		ns	ns	ns	ns		ns	**	ns	ns
Spearman r:	0.2581	-0.07892	0.2267	0.06181		-0.1328	0.391	0.01095	0.2354		-0.2581	0.07892	-0.2267	-0.06181		0.1328	-0.391	-0.01095	-0.2354
Comparison:	Number of percent cMkP vs. CD321 FI										Number of percent ncMkP vs. CD321 FI
Age:	Young					Old					Young					Old
Spearman significance:	ns	ns	ns	ns		ns	ns	ns	ns		ns	ns	ns	ns		ns	ns	ns	ns
Spearman r:	-0.1857	0.06882	-0.01137	0.009762		-0.3228	0.2393	0.1236	-0.01489		0.1857	-0.06882	0.01137	-0.009762		0.3228	-0.2393	-0.1236	0.01489
