## Supplemental Table 3 for "A rare HSC-derived megakaryocyte progenitor accumulates via enhanced survival and contributes to exacerbated thrombopoiesis upon aging"

### Sheet: Sheet1
Anti-mouse CITE-seq antibodies	TotalSeq-B barcode and fluorophore	Clone	Vendor	Catalog number	RRID
CD105	Biotin	MJ7/18	BioLegend	120404	AB_961062
CD117	0012	2B8	BioLegend	105849	AB_2813938
CD11b	0014	M1/70	BioLegend	101273	AB_2819781
CD11c	0106	N418	BioLegend	117359	AB_2813987
CD127	0198	A7R34	BioLegend	135055	AB_2860677
CD135	0098	A2F10	BioLegend	135319	AB_2832479
CD150	0203	TC15-12F12.2	BioLegend	115951	AB_2860628
CD16/32	0109	93	BioLegend	101345	AB_2819782
CD27	0191	LG.3A10	BioLegend	124247	AB_2832449
CD3	0182	17A2	BioLegend	100257	AB_2813912
CD34	0823	SA376A4	BioLegend	152213	AB_2888881
CD38	0557	90	BioLegend	102739	AB_2876403
CD4	0001	RM4-5	BioLegend	100573	AB_2813914
CD41	0443	MWReg30	BioLegend	133941	AB_2876468
CD44	0073	IM7	BioLegend	103071	AB_2832299
CD45R/B220	0103	RA3-6B2	BioLegend	103271	AB_2832306
CD48	0429	HM48-1	BioLegend	103457	AB_2860604
CD5	0111	53-7.3	BioLegend	100645	AB_2832267
CD54	0074	YN1/1.7.4	BioLegend	116139	AB_2832397
CD61	0910	2C9.G2 (HMβ3-1)	BioLegend	104329	AB_2892269
CD62L	0112	MEL-14	BioLegend	104465	AB_2860606
CD62P (P-selectin)	0229	RMP-1	BioLegend	148311	AB_2892301
CD63	0559	NVG-2	BioLegend	143927	AB_2888817
CD69	0197	H1.2F3	BioLegend	104555	AB_2832336
CD79b	0561	HM79-12	BioLegend	132815	AB_2890689
CD86	0200	GL-1	BioLegend	105057	AB_2832345
CD8a	0002	53-6.7	BioLegend	100783	AB_2832269
CD9	0813	MZ3	BioLegend	124823	AB_2876446
CX3CR1	0563	SA011F11	BioLegend	149045	AB_2888877
F4/80	0114	BM8	BioLegend	123155	AB_2819847
I-A/I-E	0117	M5/114.15.2	BioLegend	107657	AB_2832367
Ly-6A/E	0130	D7	BioLegend	108149	AB_2832369
Ly-6G/Ly-6C (Gr1)	0116	RB6-8C5	BioLegend	108465	AB_2832372
NK-1.1	0118	PK136	BioLegend	108763	AB_2819814
Streptavidin	0953 PE		BioLegend	405289
TER-119	0122	TER-119	BioLegend	116251	AB_2832398
Anti-mouse flow cytometry reagents	Fluorophore	Clone	Vendor	Catalog number	RRID
Annexin A5 Apoptosis Detection Kit	APC (Annexin A5) and 7-AAD		BioLegend	640930
Annexin V binding buffer			BioLegend	422201
Anti-rabbit IgG (H+L), F(ab')2 Fragment	Alexa Fluor™ 647		Cell Signaling Technology	4414S
B220	Alexa Fluor™ 700	RA3-6B2	BioLegend	103232	AB_493716
B220	Unconjugated	RA3-6B2	BioLegend	103202	AB_312986
B220	PE	RA3-6B2	BioLegend	103208	AB_312992
B220	Alexa Fluor™ 488	RA3-6B2	BioLegend	103225	AB_389308
B220	BV785	RA3-6B2	BioLegend	103246	AB_11218795
BCL-2	Alexa Fluor™ 647	BCL/10C4	BioLegend	633510	AB_2274702
CD117 (cKit)	APC-Cy7	2B8	BioLegend	105826	AB_1626278
CD117 (cKit)	BUV395	2B8	BD Biosciences	564011	AB_2738541
CD117 (cKit)	PE-Cy7	2B8	BioLegend	105814	AB_313223
CD11b	Alexa Fluor™ 700	M1/70	BioLegend	101222	AB_493705
CD11b	Unconjugated	M1/70	BioLegend	101202	AB_312784
CD11b	PE	M1/70	BioLegend	101208	AB_312790
CD11b	Alexa Fluor™ 488	M1/70	BioLegend	101217	AB_389305
CD150	BV785	TC15-12F12.2	BioLegend	115937	AB_2565962
CD150	PE	TC15-12F12.2	BioLegend	115904	AB_313682
CD3	Alexa Fluor™ 700	17A2	BioLegend	100216	AB_493696
CD3	Unconjugated	17A2	BioLegend	100202	AB_312658
CD3	Alexa Fluor™ 488	17A2	BioLegend	100210	AB_389301
CD3	PE	145-2C11	BioLegend	100308	AB_312672
CD321	BV605	H202-106	BD Biosciences	745082	AB_2742696
CD3e	APC	145-2C11	BioLegend	100312	AB_312676
CD4	Alexa Fluor™ 700	GK1.5	BioLegend	100430	AB_493698
CD4	Unconjugated	GK1.5	BioLegend	100402	AB_312686
CD4	PE	GK1.5	BioLegend	100408	AB_312692
CD4	Alexa Fluor™ 488	GK1.5	BioLegend	100423	AB_389302
CD41	PE-Cy7	MWReg30	BioLegend	133916	AB_11124102
CD41	APC	MWReg30	BioLegend	133914	AB_11125581
CD48	APC	HM48-1	BioLegend	103412	AB_571996
CD48	Alexa Fluor™ 700	HM48-1	BioLegend	103426	AB_10612755
CD48	BV421	HM48-1	BD Biosciences	747718	AB_2872197
CD49b	PE-Cy7	HMa2	BioLegend	103518	AB_2566103
CD5	Alexa Fluor™ 700	53-7.3	BioLegend	100636	AB_2687001
CD5	Unconjugated	53-7.3	BioLegend	100602	AB_312731
CD5	PE	53-7.3	BioLegend	100608	AB_312737
CD5	Alexa Fluor™ 488	53-7.3	BioLegend	100612	AB_493165
CD54	PE-Cy7	YN1/1.7.4	BioLegend	116122	AB_2715950
CD71	Biotin	RI7217	BioLegend	113803	AB_313564
CD8a	Alexa Fluor™ 700	53-6.7	BioLegend	100730	AB_493702
CD8a	Unconjugated	53-6.7	BioLegend	100702	AB_312740
CD8a	PE	53-6.7	BioLegend	100708	AB_312747
CD8a	Alexa Fluor™ 488	53-6.7	BioLegend	100723	AB_389304
CD9	Alexa Fluor™ 647	MZ3	BioLegend	124810	AB_2076037
CellTrace™ Violet (CTV) Cell Proliferation Kit			Invitrogen	C34557
Click-iT™ Plus EdU Flow Cytometry Assay Kit	Alexa Fluor™ 647		Invitrogen	C10635
Clusterin	Unconjugated	RB18701	Biorbyt	orb28886
CXCR4	APC	L276F12	BioLegend	146508	AB_2562785
EdU (5-ethynyl-2’-deoxyuridine)			Invitrogen	A10044
F(ab')2-Goat anti-Rat IgG (H+L) Secondary Antibody	PE-Cy5	Polyclonal	Invitrogen	A-10691	AB_2534067
Fixable viability dye (FVD)	Ghost Dye™ Violet 510		Cytek	13-0870-T100
Gr-1	Alexa Fluor™ 700	RB6-8C5	BioLegend	108422	AB_2137487
Gr-1	Unconjugated	RB6-8C5	BioLegend	108402	AB_313366
Gr-1	PE	RB6-8C5	BioLegend	108408	AB_313372
Gr-1	Alexa Fluor™ 488	RB6-8C5	BioLegend	108417	AB_493480
Gr-1	Pacific Blue™	RB6-8C5	BioLegend	108430	AB_893556
Ki-67	BUV395	B56	BD Biosciences	564071	AB_2738577
Mouse IgG1, k Isotype Control	BUV395	X40	BD Biosciences	563547	AB_2869503
Mouse IgG1, k Isotype Control	Alexa Fluor™ 647	MOPC-21	BioLegend	400155	AB_2832978
Propidium iodide (PI)			MP Biologicals	195458
Rabbit (DA1E) mAb IgG XP® Isotype Control	Alexa Fluor™ 647		Cell Signaling Technology	2985S
Sca1	Pacific Blue™	D7	BioLegend	108120	AB_493273
Sca1	Alexa Fluor™ 700	D7	BioLegend	108142	AB_2565958
Sca1	PE	D7	BioLegend	108108	AB_313344
Streptavidin	APC/Fire™ 750		BioLegend	405250
Ter119	PE-Cy5	TER-119	BioLegend	116210	AB_313710
TER-119	Alexa Fluor™ 700	TER-119	BioLegend	116220	AB_528963
TER-119	Unconjugated	TER-119	BioLegend	116202	AB_313702
TER-119	PE	TER-119	BioLegend	116208	AB_313708
TER-119	Alexa Fluor™ 488	TER-119	BioLegend	116215	AB_493402
TFRC2	Unconjugated	Polyclonal	Biorbyt	orb1104
TGM2	Alexa Fluor™ 647	SPM358	Novus Biologicals	NBP2-47927AF647
Medias and Cytokines	Vendor	Catalog number
Ammonium chloride	Millipore Sigma	A9434
Bovine calf serum (BCS)	cytiva	Sh30073.03
DPBS (10X)	cytiva	SH30378.03
EDTA disodium salt	Millipore Sigma	E5134
EqualFETAL™ bovine serum	Atlas Biologicals	EF-0500-A
HBSS, 1X	Corning	21-022-CV
IMDM, GlutaMAX™ Supplement	Gibco	31980-030
MEM Non-Essential Amino Acids	Gibco	11140-05
Normal mouse serum	Invitrogen	10410
Normal rat serum	Invitrogen	10710C
Potassium bicarbonate	Millipore Sigma	P9144
Primocin®	InvivoGen	ant-pm-2
Recombinant mouse CXCL12 (SDF-1a)	Peprotech	250-20A
Recombinant mouse IL-11	Peprotech	220-11
Recombinant mouse IL-3	Peprotech	213-13
Recombinant mouse IL-6	Peprotech	216-16
Recombinant mouse stem cell factor (SCF)	Peprotech	250-03
Recombinant mouse thrombopoietin (TPO)	Peprotech	315-14
RPMI 1640	Gibco	11875093
Beads and other reagents	Vendor	Catalog number
Calibrite™ APC Beads	BD Biosciences	340487
CD117 (cKit) MicroBeads, anti-mouse	Miltenyi Biotec	130-091-224
Dynabeads™ Sheep Anti-Rat IgG	Invitrogen	11035
FOXP3 Fix/Perm Buffer Set	BioLegend	421403
Isoflurane	MWI Veterinary Supply Company	502017
LS columns	Miltenyi Biotec	130-042-401
Paraformaldehyde 10% Aqueous Solution EM Grade	Electron Microscopy Sciences	15712-S
Transwell inserts and 24 well plates, 5mm	Corning	7200149
True-Nuclear™ Transcription Factor Buffer Set	BioLegend	424401
Software	Vendor	Version
CytExpert	Beckman Coulter	2.6
FACSDiva	BD Biosciences	8.0.1
FlowJo	BD Biosciences	10.9.0
FlowJo plugins:
IndexSort	BD Biosciences	3.0.7
Prism	GraphPad	10.3.1
python	N/A	3.11.5
python packages:
sklearn	N/A	1.3.0
pip	N/A	23.2.1
setuptools	N/A	68.0.0
numpy	N/A	1.24.4
scipy	N/A	1.11.1
Cython	N/A	3.0.10
pandas	N/A	2.0.3
matplotlib	N/A	3.7.2
joblib	N/A	1.2.0
threadpoolctl	N/A	3.5.0
scanpy	N/A	1.9.8
seaborn	N/A	0.13.2
R	N/A	4.3.2
R packages:
EnhancedVolcano	N/A	1.20.0
Vennerable	N/A	3.1.0.9000
